# Functional genomics guided multi-omics framework identifies aldehyde metabolism as a therapeutic vulnerability in Fanconi anaemia

**DOI:** 10.64898/2026.08.26.747186

**Authors:** Khalid Saeed, Bader Ahmari, Hemza Ghadbane, Caroline Heckman, Ziaurrehman Tanoli

## Abstract

Understanding the molecular vulnerabilities associated with Fanconi anemia (FA) is essential for identifying therapeutic opportunities and elucidating the mechanisms underlying disease progression and cancer predisposition. However, progress in this area remains constrained by limited availability of representative FA cellular models. To address this challenge, we defined an “FA-like” cellular state by identifying cancer cell lines exhibiting high-dependency on core FA pathway genes, and integrated CRISPR-Cas9 gene essentiality data at multiple molecular layers, including mutation, copy number alterations, mRNA expression, and independent patient-derived transcriptomic datasets. Functional enrichment analyses highlighted biological pathways previously implicated in FA pathogenesis, most notably aldehyde detoxification, cholesterol/fatty acid metabolism, and androgen signaling. Analysis of LINCS-L1000 perturbational transcriptomics resource identified compounds, capable of reversing the FA-associated transcriptional signature, further supporting the pharmacological tractability of the identified molecular vulnerabilities. In addition, drug-target affinity analysis prioritized aldehyde-metabolizing enzymes, including ALDH1A1 and ALDH2, as potentially druggable candidates. Notably, disulfiram demonstrated predicted high-affinity interactions with multiple proteins involved in aldehyde and lipid metabolism, including ALDH1A1, ALDH2, and MGLL, supporting its potential for further investigation in FA-related settings. Although additional validations are required, the identified vulnerabilities and candidate targets provide a foundation for future mechanistic and therapeutic investigations in FA and FA-associated malignancies.
