## Supplementary Tables for "Functional genomics guided multi-omics framework identifies aldehyde metabolism as a therapeutic vulnerability in Fanconi anaemia": Supplementary table 4.xlsx

### Sheet: Concordant
Gene	LFC	Limma_logFC	Concordance
AFF3	2.70309	0.190268	Concordant
GYPC	2.34995	0.857836	Concordant
AGAP2	2.34689	0.37895	Concordant
CD70	2.26962	0.22898	Concordant
NLRP1	1.2726	0.423846	Concordant
LIMS2	1.05678	0.517001	Concordant
VASH1	1.0268	0.538076	Concordant
BCL2	0.984557	0.418469	Concordant
NFATC4	0.911937	0.406045	Concordant
INHBE	0.907097	0.107786	Concordant
KLRG1	0.882624	0.24549	Concordant
DISC1	0.845714	0.244418	Concordant
ACAP1	0.814179	0.306767	Concordant
RGS16	0.793874	0.279673	Concordant
NDUFA4L2	0.710539	0.510881	Concordant
PLCL2	0.69168	0.754971	Concordant
WNT10B	0.611604	0.415473	Concordant
TERT	0.61038	0.35547	Concordant
ATP6V1G2	0.588195	0.173618	Concordant
SHTN1	-0.586464	-0.396732	Concordant
KLF4	-0.598808	-0.577722	Concordant
IER3	-0.603161	-0.808563	Concordant
ALDH2	-0.627931	-1.02964	Concordant
ZNF165	-0.62873	-0.0808399	Concordant
PFKFB2	-0.688494	-0.147066	Concordant
ADGRG6	-0.692224	-0.196102	Concordant
SPINT2	-0.745975	-0.625319	Concordant
MTARC1	-0.749533	-0.451883	Concordant
CRYBG1	-0.757275	-0.664251	Concordant
RNASE4	-0.770816	-0.348213	Concordant
PCOLCE2	-0.787219	-1.35642	Concordant
MANSC1	-0.833991	-0.771986	Concordant
KCNK5	-0.871798	-0.195633	Concordant
CORO2A	-0.916148	-0.484758	Concordant
CD24	-0.972972	-2.34376	Concordant
GALNT3	-1.05189	-0.50357	Concordant
MGLL	-1.11503	-0.80823	Concordant
KLF5	-1.13416	-0.39826	Concordant
RBM47	-1.17103	-0.443828	Concordant
CAV2	-1.32423	-0.119702	Concordant
AKR1C3	-1.32527	-1.12905	Concordant
MYO5C	-1.39752	-0.134971	Concordant
MAP7	-1.44851	-0.162392	Concordant
F2RL1	-1.54943	-0.242036	Concordant
QPCT	-1.58369	-1.39409	Concordant
S100P	-1.66113	-2.33016	Concordant
CEACAM1	-1.67971	-0.824212	Concordant
ANXA3	-1.74966	-2.69907	Concordant
SELENOP	-1.94321	-0.96822	Concordant
LCN2	-1.99846	-2.55438	Concordant
PKP2	-2.0258	-0.23819	Concordant
IL18	-2.08485	-0.562194	Concordant
COL17A1	-2.14511	-0.159204	Concordant
ALDH1A1	-2.16272	-1.0783	Concordant
CXCL1	-2.21448	-0.712883	Concordant
C1orf115	-2.21477	-0.131618	Concordant
NMU	-2.27361	-0.402058	Concordant
SLPI	-2.43316	-1.67739	Concordant
EPCAM	-2.58089	-0.312397	Concordant
EREG	-2.73395	-0.684321	Concordant
PLBD1	-3.91392	-1.56805	Concordant

### Sheet: Discordant
Gene	LFC	Limma_logFC	Concordance
FLI1	3.94502	-0.49651	Discordant
CELF2	3.29198	-0.40845	Discordant
GPX7	2.94938	-0.671055	Discordant
IFFO1	2.74653	-0.245151	Discordant
ARHGEF6	2.53874	-0.282998	Discordant
DOCK2	2.53424	-0.38381	Discordant
ALOX5AP	2.279	-1.67	Discordant
ZEB2	2.25381	-0.993905	Discordant
ELMO1	2.24684	-0.478279	Discordant
CYRIA	2.21375	-0.231592	Discordant
GNG7	2.10735	-0.450585	Discordant
LAPTM5	1.85658	-0.303445	Discordant
LMO2	1.57873	-1.11518	Discordant
RASSF2	1.55294	-0.85064	Discordant
BCL11A	1.54741	-0.5977	Discordant
CXCR4	1.52039	-0.372163	Discordant
MEF2C	1.3572	-0.501391	Discordant
ITGB2	1.31089	-0.566504	Discordant
SRGN	1.2193	-0.726847	Discordant
TCF4	1.14874	-0.313547	Discordant
CD74	1.13985	-0.447017	Discordant
MYB	0.960023	-1.22181	Discordant
WIPF1	0.872314	-0.323418	Discordant
LCP1	0.847383	-0.621741	Discordant
LAT2	0.827846	-0.375142	Discordant
COL9A2	0.817822	-0.125259	Discordant
HLA-DRA	0.783237	-0.50181	Discordant
MEIS1	0.731951	-0.342152	Discordant
SEMA4A	0.700943	-0.22598	Discordant
C1orf54	0.688379	-0.309497	Discordant
CORO1A	0.675698	-0.467027	Discordant
YPEL1	0.651694	-0.136374	Discordant
CLEC11A	0.631455	-0.634194	Discordant
SYNE3	0.603979	-0.367211	Discordant
TMEM51	-0.581099	0.277407	Discordant
BBOF1	-0.581862	1.42701	Discordant
C3	-0.591588	0.274403	Discordant
LFNG	-0.593803	0.625142	Discordant
CCNO	-0.595078	0.218219	Discordant
HFE	-0.596537	0.149115	Discordant
ETNK2	-0.597267	0.304977	Discordant
EPS8L2	-0.603334	0.282558	Discordant
TP53I11	-0.604111	0.230098	Discordant
FAM171A1	-0.605748	0.187651	Discordant
MMP15	-0.607624	0.494663	Discordant
LZTS3	-0.608971	0.190594	Discordant
HOXB7	-0.609437	0.104186	Discordant
CELSR1	-0.610797	0.108413	Discordant
CASZ1	-0.612184	0.418668	Discordant
SOX13	-0.612993	0.285987	Discordant
CARD10	-0.61421	0.203526	Discordant
C3orf52	-0.61765	0.120742	Discordant
VWA7	-0.627438	0.25677	Discordant
GAREM1	-0.62781	0.0906674	Discordant
TSPAN5	-0.630205	1.62405	Discordant
PTPN3	-0.634179	0.288788	Discordant
PERP	-0.637479	0.0861978	Discordant
EFNB1	-0.642217	0.23413	Discordant
HOXB3	-0.646575	0.383794	Discordant
HSPA12A	-0.652746	0.112016	Discordant
TFAP2A	-0.659193	0.249656	Discordant
GSTM3	-0.660122	0.217873	Discordant
F12	-0.66098	0.288925	Discordant
ARHGEF26	-0.661478	0.0706626	Discordant
NRP1	-0.663224	0.179739	Discordant
SHB	-0.669851	0.169304	Discordant
EPAS1	-0.671153	0.167053	Discordant
ICA1	-0.682071	0.230923	Discordant
NDRG2	-0.691489	0.193779	Discordant
CDC42EP2	-0.691909	0.377328	Discordant
CCNJL	-0.696395	0.200488	Discordant
PNPLA3	-0.698256	0.0976166	Discordant
C1R	-0.699092	0.264652	Discordant
SEMA4G	-0.700744	0.206376	Discordant
RBPMS	-0.704508	0.166265	Discordant
EPHX2	-0.706736	0.392203	Discordant
MID1	-0.706935	0.126772	Discordant
NBL1	-0.709304	0.162305	Discordant
BCAM	-0.710991	0.610926	Discordant
EIF5A2	-0.712992	0.165656	Discordant
OSMR	-0.714253	0.110352	Discordant
FN3K	-0.714775	0.273303	Discordant
CAV1	-0.716605	0.111028	Discordant
CARMIL1	-0.718635	0.124845	Discordant
GAD1	-0.721335	0.124334	Discordant
GLB1L2	-0.723734	0.188279	Discordant
ANKEF1	-0.726454	0.122926	Discordant
PHLDA2	-0.729284	0.204103	Discordant
TNS2	-0.734774	0.196516	Discordant
APOL1	-0.735713	0.475816	Discordant
SMAD6	-0.745794	0.31181	Discordant
GPRC5C	-0.749571	0.230036	Discordant
DAGLA	-0.752113	0.164494	Discordant
IGFBP4	-0.753978	0.181259	Discordant
OSGIN1	-0.759417	0.649192	Discordant
GRTP1	-0.760482	0.250048	Discordant
JAG2	-0.76973	0.394269	Discordant
CGREF1	-0.778069	0.115903	Discordant
PATJ	-0.780235	0.136042	Discordant
SOX9	-0.781589	0.141073	Discordant
TSPAN15	-0.783711	0.225706	Discordant
ANXA9	-0.787873	0.133585	Discordant
PRKCZ	-0.794853	0.256113	Discordant
OSBP2	-0.802324	1.32312	Discordant
CYB561	-0.811431	0.15463	Discordant
FAXDC2	-0.827257	0.784586	Discordant
CAPN5	-0.834255	0.208477	Discordant
ME1	-0.838614	0.131599	Discordant
THSD4	-0.839437	0.267457	Discordant
COL6A1	-0.840088	0.385278	Discordant
TCN2	-0.852552	0.258083	Discordant
VWA1	-0.853163	0.194215	Discordant
SLC16A5	-0.85431	0.135383	Discordant
ULBP2	-0.863549	0.195425	Discordant
LSR	-0.87276	0.322383	Discordant
SH2D4A	-0.87523	0.302675	Discordant
THSD1	-0.883615	0.16199	Discordant
NRP2	-0.89298	0.188461	Discordant
ZC2HC1C	-0.894307	0.175187	Discordant
MYRF	-0.897843	0.303944	Discordant
SYNPO	-0.908784	0.202331	Discordant
FGFR4	-0.909014	0.296305	Discordant
PTPRU	-0.919649	0.284079	Discordant
EEF1A2	-0.920771	0.1784	Discordant
EFNA1	-0.929373	0.184055	Discordant
INPP5J	-0.935444	0.308433	Discordant
CTSF	-0.935544	0.170914	Discordant
C1S	-0.935714	0.167608	Discordant
RAB3IL1	-0.950542	0.275912	Discordant
AHNAK2	-0.951298	0.11196	Discordant
TPD52L1	-0.966326	0.162285	Discordant
TMC7	-0.98699	0.118893	Discordant
IGFBP6	-0.996363	0.205083	Discordant
GNG4	-1.0058	0.133239	Discordant
DSC2	-1.01046	0.0987979	Discordant
PLXNB3	-1.01846	0.478814	Discordant
SNCG	-1.02341	0.479388	Discordant
HRH1	-1.02849	0.197212	Discordant
P3H2	-1.03579	0.387346	Discordant
OPLAH	-1.0433	0.330051	Discordant
SYT17	-1.04887	0.2346	Discordant
SUSD4	-1.04897	0.324805	Discordant
AQP3	-1.05654	0.374644	Discordant
A4GALT	-1.10724	0.41206	Discordant
GRAMD2B	-1.10929	0.098043	Discordant
LONRF3	-1.11164	0.215766	Discordant
ITGA3	-1.13339	0.35009	Discordant
KRT7	-1.14019	0.143052	Discordant
SYBU	-1.14938	0.140371	Discordant
ARHGEF28	-1.15282	0.164033	Discordant
GPX2	-1.16465	0.391725	Discordant
NUPR1	-1.16875	0.378505	Discordant
PAPSS2	-1.17386	0.342742	Discordant
FBXW10B	-1.18145	0.165407	Discordant
GSTT2B	-1.18337	0.238793	Discordant
RAB27B	-1.18374	0.052453	Discordant
CYP3A5	-1.19283	0.197573	Discordant
GPRC5B	-1.22779	0.120116	Discordant
LIFR	-1.24207	0.0754292	Discordant
IFI27	-1.25681	3.27342	Discordant
TNIK	-1.26133	0.243007	Discordant
BMP4	-1.2731	0.17739	Discordant
MYO1D	-1.27313	0.148444	Discordant
HSD11B2	-1.28514	0.183413	Discordant
MCF2L	-1.29301	0.342079	Discordant
PRRG2	-1.30586	0.485918	Discordant
KITLG	-1.31728	0.0549085	Discordant
GRB14	-1.32846	0.0733268	Discordant
OASL	-1.32958	0.27476	Discordant
SH2D3A	-1.33952	0.282113	Discordant
DUSP8	-1.34073	0.216576	Discordant
PTPRM	-1.3578	0.180272	Discordant
CNKSR1	-1.37028	0.189142	Discordant
MLXIPL	-1.37511	0.466702	Discordant
FBXO2	-1.38564	0.310729	Discordant
AGMAT	-1.3937	0.318303	Discordant
TTC39A	-1.40316	0.169192	Discordant
GPRC5A	-1.41224	0.17075	Discordant
GREB1L	-1.41661	0.139931	Discordant
GATA6	-1.44608	0.108356	Discordant
RAB17	-1.46959	0.344022	Discordant
PLXNA2	-1.47175	0.150876	Discordant
YBX2	-1.48349	0.20157	Discordant
CRYBG2	-1.48766	0.121696	Discordant
RNLS	-1.51669	0.082993	Discordant
NPAS2	-1.52561	0.193878	Discordant
ALS2CL	-1.5386	0.253363	Discordant
LAMB3	-1.55626	0.284524	Discordant
ITGB4	-1.56791	0.301873	Discordant
S100A14	-1.56869	0.396224	Discordant
DPP4	-1.61189	0.392911	Discordant
MAOA	-1.61938	0.18757	Discordant
KRT15	-1.62884	0.1958	Discordant
GPX3	-1.6325	0.154099	Discordant
PLPP2	-1.6374	0.525426	Discordant
ABCC6	-1.67202	0.197364	Discordant
LYPD3	-1.69296	0.373244	Discordant
HR	-1.70201	0.441186	Discordant
DMTN	-1.71883	1.5246	Discordant
TSPAN1	-1.73994	0.216311	Discordant
PAK6	-1.77383	0.170229	Discordant
CLDN3	-1.7756	0.133583	Discordant
RAP1GAP	-1.80106	0.965075	Discordant
CFB	-1.80108	0.404348	Discordant
TJP3	-1.85066	0.302126	Discordant
SLC7A8	-1.86247	0.155785	Discordant
PCDH1	-1.877	0.449058	Discordant
L1CAM	-1.89045	0.185599	Discordant
TMEM265	-1.90221	0.29876	Discordant
PRSS22	-1.90246	0.522663	Discordant
PTPRH	-1.9072	0.324305	Discordant
SHANK2	-1.90845	0.152876	Discordant
NRCAM	-1.91128	0.329122	Discordant
ITGA1	-1.91926	0.0471757	Discordant
CLDN7	-1.92532	0.325637	Discordant
RAB6B	-1.93518	0.137641	Discordant
PTGES	-1.96598	0.201816	Discordant
LAMP3	-1.98368	0.31158	Discordant
PNMA2	-2.05138	0.160169	Discordant
PLEKHA6	-2.06404	0.245237	Discordant
SECTM1	-2.08198	0.370471	Discordant
HSPB8	-2.08234	0.175938	Discordant
ARHGEF16	-2.09442	0.257613	Discordant
PKP3	-2.11145	0.364115	Discordant
ESPN	-2.12349	0.174586	Discordant
ALDH3A1	-2.12355	0.444684	Discordant
HOXC10	-2.17035	0.232231	Discordant
SFN	-2.17066	0.277553	Discordant
MOCOS	-2.22692	0.165806	Discordant
ERBB3	-2.2587	0.187325	Discordant
MLPH	-2.25956	0.181083	Discordant
NRG1	-2.28645	0.284236	Discordant
GRB7	-2.28809	0.527984	Discordant
CDKN2B	-2.29586	0.354782	Discordant
GPR39	-2.29614	0.25105	Discordant
FXYD3	-2.30076	0.309183	Discordant
KRT19	-2.33493	0.180591	Discordant
TMC5	-2.33866	0.15714	Discordant
GAL	-2.34259	0.241766	Discordant
PLEKHG6	-2.34426	0.319882	Discordant
ABCG2	-2.34452	1.18795	Discordant
CALB2	-2.34846	0.258887	Discordant
CLDN4	-2.35474	0.264433	Discordant
TFAP2C	-2.36947	0.143	Discordant
ABCC3	-2.40766	0.150599	Discordant
CDS1	-2.41474	0.122481	Discordant
FRAS1	-2.42568	0.192233	Discordant
KCTD14	-2.48963	0.180172	Discordant
MCOLN3	-2.50443	0.105268	Discordant
SERPINB5	-2.52112	0.22636	Discordant
LRRC8E	-2.52714	0.210822	Discordant
SMPDL3B	-2.55909	0.253769	Discordant
MNX1	-2.56419	0.14819	Discordant
LAMC2	-2.56551	0.256587	Discordant
TNS4	-2.60663	0.469374	Discordant
CYP4F11	-2.64325	0.190269	Discordant
MYH14	-2.64578	0.544091	Discordant
ELF3	-2.64993	0.334387	Discordant
TMEM30B	-2.65455	0.317609	Discordant
ADIRF	-2.66151	0.20657	Discordant
PI3	-2.67566	0.260849	Discordant
WNT7B	-2.68954	0.184809	Discordant
ITGB6	-2.69166	0.150644	Discordant
SCNN1A	-2.70456	0.596964	Discordant
C19orf33	-2.71891	0.255315	Discordant
MST1R	-2.75562	0.18443	Discordant
DNAJA4	-2.78303	0.242842	Discordant
GCNT3	-2.80862	0.351007	Discordant
HOXB5	-2.8196	0.372128	Discordant
ARHGAP8	-2.86739	0.215085	Discordant
GJB3	-2.89433	0.251607	Discordant
HOXB9	-2.89675	0.0837093	Discordant
C1orf116	-2.93739	0.30171	Discordant
C1QTNF1	-2.94081	0.177056	Discordant
CYP2J2	-2.95193	0.307729	Discordant
EVPL	-2.96224	0.303053	Discordant
ESRP2	-2.96721	0.355664	Discordant
RIPK4	-3.00421	0.24018	Discordant
MISP	-3.00461	0.450139	Discordant
HKDC1	-3.02124	0.416168	Discordant
TRIM29	-3.05508	0.472324	Discordant
CA12	-3.07903	0.234021	Discordant
OVOL2	-3.14035	0.127003	Discordant
MALL	-3.14697	0.263105	Discordant
TINAGL1	-3.18765	0.260645	Discordant
B3GNT3	-3.25653	0.240267	Discordant
FA2H	-3.27051	0.0620067	Discordant
LAD1	-3.27073	0.181034	Discordant
HOXB6	-3.28326	0.291339	Discordant
RNF128	-3.32673	0.0725049	Discordant
RNF43	-3.35188	0.34157	Discordant
ARSJ	-3.38394	0.111326	Discordant
RAMP1	-3.38748	0.322646	Discordant
CKMT1B	-3.44123	0.265973	Discordant
RHOD	-3.48403	0.137	Discordant
CACNG4	-3.54398	0.296366	Discordant
PLEK2	-3.54948	0.242297	Discordant
CCDC68	-3.60764	0.343214	Discordant
ESRP1	-3.87972	0.153372	Discordant
CKMT1A	-3.92541	0.265973	Discordant
THRB	-3.96095	0.152434	Discordant
HOXC13	-4.01942	0.161975	Discordant
GABRE	-4.03691	0.165693	Discordant
SELENBP1	-4.12385	1.93002	Discordant

### Sheet: Summary
Status	Count
Discordant	304
Concordant	61

### Sheet: Statistics
Statistic	Value
Common genes	365
Concordant genes	61
Discordant genes	304
Concordance (%)	16.71
Pearson r	-0.205901
Pearson p-value	7.40811e-05
Spearman rho	-0.197723
Spearman p-value	0.000143449
Weighted Spearman rho	-0.124955
Weighted Spearman p-value	0.0169199
Binomial test p-value	1

### Sheet: All_Genes
Gene	LFC	Limma_logFC	Concordance
CARMIL1	-0.718635	0.124845	Discordant
PFKFB2	-0.688494	-0.147066	Concordant
CYB561	-0.811431	0.15463	Discordant
SHTN1	-0.586464	-0.396732	Concordant
ALOX5AP	2.279	-1.67	Discordant
ABCC3	-2.40766	0.150599	Discordant
ME1	-0.838614	0.131599	Discordant
PLPP2	-1.6374	0.525426	Discordant
RAP1GAP	-1.80106	0.965075	Discordant
TMEM51	-0.581099	0.277407	Discordant
AGAP2	2.34689	0.37895	Concordant
LAPTM5	1.85658	-0.303445	Discordant
OSGIN1	-0.759417	0.649192	Discordant
PTPN3	-0.634179	0.288788	Discordant
SHB	-0.669851	0.169304	Discordant
LAT2	0.827846	-0.375142	Discordant
AKR1C3	-1.32527	-1.12905	Concordant
ACAP1	0.814179	0.306767	Concordant
MEF2C	1.3572	-0.501391	Discordant
MYO1D	-1.27313	0.148444	Discordant
PERP	-0.637479	0.0861978	Discordant
C1orf54	0.688379	-0.309497	Discordant
SH2D4A	-0.87523	0.302675	Discordant
NBL1	-0.709304	0.162305	Discordant
TSPAN15	-0.783711	0.225706	Discordant
NPAS2	-1.52561	0.193878	Discordant
KLF5	-1.13416	-0.39826	Concordant
AFF3	2.70309	0.190268	Concordant
PRKCZ	-0.794853	0.256113	Discordant
CORO1A	0.675698	-0.467027	Discordant
ALDH2	-0.627931	-1.02964	Concordant
RIPK4	-3.00421	0.24018	Discordant
DAGLA	-0.752113	0.164494	Discordant
DMTN	-1.71883	1.5246	Discordant
CDC42EP2	-0.691909	0.377328	Discordant
DOCK2	2.53424	-0.38381	Discordant
PKP2	-2.0258	-0.23819	Concordant
PATJ	-0.780235	0.136042	Discordant
ARHGEF6	2.53874	-0.282998	Discordant
ZC2HC1C	-0.894307	0.175187	Discordant
PHLDA2	-0.729284	0.204103	Discordant
PLBD1	-3.91392	-1.56805	Concordant
ITGA3	-1.13339	0.35009	Discordant
CXCR4	1.52039	-0.372163	Discordant
SELENBP1	-4.12385	1.93002	Discordant
PLEKHA6	-2.06404	0.245237	Discordant
MEIS1	0.731951	-0.342152	Discordant
FA2H	-3.27051	0.0620067	Discordant
EFNA1	-0.929373	0.184055	Discordant
GPRC5B	-1.22779	0.120116	Discordant
C3orf52	-0.61765	0.120742	Discordant
ANKEF1	-0.726454	0.122926	Discordant
C19orf33	-2.71891	0.255315	Discordant
CELSR1	-0.610797	0.108413	Discordant
MANSC1	-0.833991	-0.771986	Concordant
RNF43	-3.35188	0.34157	Discordant
GNG7	2.10735	-0.450585	Discordant
ALDH3A1	-2.12355	0.444684	Discordant
SOX13	-0.612993	0.285987	Discordant
KITLG	-1.31728	0.0549085	Discordant
FLI1	3.94502	-0.49651	Discordant
BCL2	0.984557	0.418469	Concordant
ITGB4	-1.56791	0.301873	Discordant
ALDH1A1	-2.16272	-1.0783	Concordant
HKDC1	-3.02124	0.416168	Discordant
IFI27	-1.25681	3.27342	Discordant
LMO2	1.57873	-1.11518	Discordant
CAPN5	-0.834255	0.208477	Discordant
ARHGEF16	-2.09442	0.257613	Discordant
ANXA3	-1.74966	-2.69907	Concordant
GCNT3	-2.80862	0.351007	Discordant
PLEK2	-3.54948	0.242297	Discordant
EIF5A2	-0.712992	0.165656	Discordant
GSTM3	-0.660122	0.217873	Discordant
GPR39	-2.29614	0.25105	Discordant
PKP3	-2.11145	0.364115	Discordant
PTPRH	-1.9072	0.324305	Discordant
EREG	-2.73395	-0.684321	Concordant
MOCOS	-2.22692	0.165806	Discordant
CARD10	-0.61421	0.203526	Discordant
TMC7	-0.98699	0.118893	Discordant
GRB7	-2.28809	0.527984	Discordant
SYBU	-1.14938	0.140371	Discordant
CKMT1A	-3.92541	0.265973	Discordant
CD24	-0.972972	-2.34376	Concordant
IER3	-0.603161	-0.808563	Concordant
BCAM	-0.710991	0.610926	Discordant
CKMT1B	-3.44123	0.265973	Discordant
MISP	-3.00461	0.450139	Discordant
LSR	-0.87276	0.322383	Discordant
FN3K	-0.714775	0.273303	Discordant
ELF3	-2.64993	0.334387	Discordant
IGFBP4	-0.753978	0.181259	Discordant
MALL	-3.14697	0.263105	Discordant
ELMO1	2.24684	-0.478279	Discordant
OASL	-1.32958	0.27476	Discordant
MYRF	-0.897843	0.303944	Discordant
MID1	-0.706935	0.126772	Discordant
GPX2	-1.16465	0.391725	Discordant
EPCAM	-2.58089	-0.312397	Concordant
TPD52L1	-0.966326	0.162285	Discordant
MAP7	-1.44851	-0.162392	Concordant
CALB2	-2.34846	0.258887	Discordant
MST1R	-2.75562	0.18443	Discordant
HOXB7	-0.609437	0.104186	Discordant
ERBB3	-2.2587	0.187325	Discordant
MGLL	-1.11503	-0.80823	Concordant
CORO2A	-0.916148	-0.484758	Concordant
TTC39A	-1.40316	0.169192	Discordant
CLEC11A	0.631455	-0.634194	Discordant
SFN	-2.17066	0.277553	Discordant
CAV2	-1.32423	-0.119702	Concordant
RNF128	-3.32673	0.0725049	Discordant
RASSF2	1.55294	-0.85064	Discordant
HSD11B2	-1.28514	0.183413	Discordant
ZEB2	2.25381	-0.993905	Discordant
OSBP2	-0.802324	1.32312	Discordant
TNS4	-2.60663	0.469374	Discordant
EVPL	-2.96224	0.303053	Discordant
TNIK	-1.26133	0.243007	Discordant
MYO5C	-1.39752	-0.134971	Concordant
HSPA12A	-0.652746	0.112016	Discordant
IFFO1	2.74653	-0.245151	Discordant
MYH14	-2.64578	0.544091	Discordant
EPAS1	-0.671153	0.167053	Discordant
ARHGEF28	-1.15282	0.164033	Discordant
PCDH1	-1.877	0.449058	Discordant
ABCG2	-2.34452	1.18795	Discordant
DUSP8	-1.34073	0.216576	Discordant
GPRC5C	-0.749571	0.230036	Discordant
RHOD	-3.48403	0.137	Discordant
ESRP2	-2.96721	0.355664	Discordant
ITGB2	1.31089	-0.566504	Discordant
GATA6	-1.44608	0.108356	Discordant
HLA-DRA	0.783237	-0.50181	Discordant
MCF2L	-1.29301	0.342079	Discordant
KRT19	-2.33493	0.180591	Discordant
C1orf115	-2.21477	-0.131618	Concordant
ADIRF	-2.66151	0.20657	Discordant
TMC5	-2.33866	0.15714	Discordant
RAB3IL1	-0.950542	0.275912	Discordant
KCTD14	-2.48963	0.180172	Discordant
IL18	-2.08485	-0.562194	Concordant
ARSJ	-3.38394	0.111326	Discordant
BCL11A	1.54741	-0.5977	Discordant
RAMP1	-3.38748	0.322646	Discordant
MMP15	-0.607624	0.494663	Discordant
ALS2CL	-1.5386	0.253363	Discordant
PI3	-2.67566	0.260849	Discordant
KLF4	-0.598808	-0.577722	Concordant
ESRP1	-3.87972	0.153372	Discordant
TINAGL1	-3.18765	0.260645	Discordant
ADGRG6	-0.692224	-0.196102	Concordant
PAPSS2	-1.17386	0.342742	Discordant
TRIM29	-3.05508	0.472324	Discordant
S100P	-1.66113	-2.33016	Concordant
HOXB6	-3.28326	0.291339	Discordant
MYB	0.960023	-1.22181	Discordant
FXYD3	-2.30076	0.309183	Discordant
RBM47	-1.17103	-0.443828	Concordant
SYNE3	0.603979	-0.367211	Discordant
SLPI	-2.43316	-1.67739	Concordant
KCNK5	-0.871798	-0.195633	Concordant
WIPF1	0.872314	-0.323418	Discordant
LONRF3	-1.11164	0.215766	Discordant
SCNN1A	-2.70456	0.596964	Discordant
CA12	-3.07903	0.234021	Discordant
MLPH	-2.25956	0.181083	Discordant
TFAP2C	-2.36947	0.143	Discordant
OSMR	-0.714253	0.110352	Discordant
GABRE	-4.03691	0.165693	Discordant
CTSF	-0.935544	0.170914	Discordant
TFAP2A	-0.659193	0.249656	Discordant
WNT7B	-2.68954	0.184809	Discordant
CD70	2.26962	0.22898	Concordant
NMU	-2.27361	-0.402058	Concordant
EFNB1	-0.642217	0.23413	Discordant
SOX9	-0.781589	0.141073	Discordant
CDS1	-2.41474	0.122481	Discordant
RNLS	-1.51669	0.082993	Discordant
CYP2J2	-2.95193	0.307729	Discordant
F12	-0.66098	0.288925	Discordant
TP53I11	-0.604111	0.230098	Discordant
THRB	-3.96095	0.152434	Discordant
GPRC5A	-1.41224	0.17075	Discordant
CCDC68	-3.60764	0.343214	Discordant
LRRC8E	-2.52714	0.210822	Discordant
LZTS3	-0.608971	0.190594	Discordant
EPHX2	-0.706736	0.392203	Discordant
GRTP1	-0.760482	0.250048	Discordant
CFB	-1.80108	0.404348	Discordant
CASZ1	-0.612184	0.418668	Discordant
KLRG1	0.882624	0.24549	Concordant
CELF2	3.29198	-0.40845	Discordant
COL17A1	-2.14511	-0.159204	Concordant
CYP4F11	-2.64325	0.190269	Discordant
MAOA	-1.61938	0.18757	Discordant
LAMB3	-1.55626	0.284524	Discordant
MNX1	-2.56419	0.14819	Discordant
CD74	1.13985	-0.447017	Discordant
RNASE4	-0.770816	-0.348213	Concordant
TERT	0.61038	0.35547	Concordant
SMPDL3B	-2.55909	0.253769	Discordant
RBPMS	-0.704508	0.166265	Discordant
LFNG	-0.593803	0.625142	Discordant
LIFR	-1.24207	0.0754292	Discordant
CCNO	-0.595078	0.218219	Discordant
TSPAN1	-1.73994	0.216311	Discordant
CYP3A5	-1.19283	0.197573	Discordant
OPLAH	-1.0433	0.330051	Discordant
SPINT2	-0.745975	-0.625319	Concordant
SLC16A5	-0.85431	0.135383	Discordant
ETNK2	-0.597267	0.304977	Discordant
SEMA4G	-0.700744	0.206376	Discordant
MCOLN3	-2.50443	0.105268	Discordant
SHANK2	-1.90845	0.152876	Discordant
OVOL2	-3.14035	0.127003	Discordant
GAREM1	-0.62781	0.0906674	Discordant
HR	-1.70201	0.441186	Discordant
GPX7	2.94938	-0.671055	Discordant
EPS8L2	-0.603334	0.282558	Discordant
B3GNT3	-3.25653	0.240267	Discordant
LAMP3	-1.98368	0.31158	Discordant
A4GALT	-1.10724	0.41206	Discordant
HFE	-0.596537	0.149115	Discordant
HOXB3	-0.646575	0.383794	Discordant
CYRIA	2.21375	-0.231592	Discordant
CLDN3	-1.7756	0.133583	Discordant
HOXB9	-2.89675	0.0837093	Discordant
CLDN4	-2.35474	0.264433	Discordant
TMEM30B	-2.65455	0.317609	Discordant
SYT17	-1.04887	0.2346	Discordant
C1orf116	-2.93739	0.30171	Discordant
C1S	-0.935714	0.167608	Discordant
JAG2	-0.76973	0.394269	Discordant
DNAJA4	-2.78303	0.242842	Discordant
LAMC2	-2.56551	0.256587	Discordant
GLB1L2	-0.723734	0.188279	Discordant
HRH1	-1.02849	0.197212	Discordant
SMAD6	-0.745794	0.31181	Discordant
FGFR4	-0.909014	0.296305	Discordant
PTPRU	-0.919649	0.284079	Discordant
NRP2	-0.89298	0.188461	Discordant
CCNJL	-0.696395	0.200488	Discordant
SH2D3A	-1.33952	0.282113	Discordant
CEACAM1	-1.67971	-0.824212	Concordant
KRT15	-1.62884	0.1958	Discordant
ARHGAP8	-2.86739	0.215085	Discordant
LCP1	0.847383	-0.621741	Discordant
CDKN2B	-2.29586	0.354782	Discordant
PLXNB3	-1.01846	0.478814	Discordant
ARHGEF26	-0.661478	0.0706626	Discordant
CAV1	-0.716605	0.111028	Discordant
GPX3	-1.6325	0.154099	Discordant
NRP1	-0.663224	0.179739	Discordant
VWA1	-0.853163	0.194215	Discordant
F2RL1	-1.54943	-0.242036	Concordant
SERPINB5	-2.52112	0.22636	Discordant
VWA7	-0.627438	0.25677	Discordant
L1CAM	-1.89045	0.185599	Discordant
KRT7	-1.14019	0.143052	Discordant
CLDN7	-1.92532	0.325637	Discordant
GRAMD2B	-1.10929	0.098043	Discordant
TMEM265	-1.90221	0.29876	Discordant
THSD4	-0.839437	0.267457	Discordant
GYPC	2.34995	0.857836	Concordant
C1QTNF1	-2.94081	0.177056	Discordant
LYPD3	-1.69296	0.373244	Discordant
YPEL1	0.651694	-0.136374	Discordant
SRGN	1.2193	-0.726847	Discordant
SEMA4A	0.700943	-0.22598	Discordant
GAD1	-0.721335	0.124334	Discordant
CXCL1	-2.21448	-0.712883	Concordant
ICA1	-0.682071	0.230923	Discordant
NRG1	-2.28645	0.284236	Discordant
CNKSR1	-1.37028	0.189142	Discordant
ESPN	-2.12349	0.174586	Discordant
RAB6B	-1.93518	0.137641	Discordant
ITGA1	-1.91926	0.0471757	Discordant
IGFBP6	-0.996363	0.205083	Discordant
LAD1	-3.27073	0.181034	Discordant
SECTM1	-2.08198	0.370471	Discordant
TCN2	-0.852552	0.258083	Discordant
AHNAK2	-0.951298	0.11196	Discordant
AQP3	-1.05654	0.374644	Discordant
SELENOP	-1.94321	-0.96822	Concordant
ABCC6	-1.67202	0.197364	Discordant
INPP5J	-0.935444	0.308433	Discordant
SLC7A8	-1.86247	0.155785	Discordant
BMP4	-1.2731	0.17739	Discordant
HOXC13	-4.01942	0.161975	Discordant
GNG4	-1.0058	0.133239	Discordant
AGMAT	-1.3937	0.318303	Discordant
PAK6	-1.77383	0.170229	Discordant
THSD1	-0.883615	0.16199	Discordant
PTPRM	-1.3578	0.180272	Discordant
WNT10B	0.611604	0.415473	Concordant
HOXB5	-2.8196	0.372128	Discordant
FBXW10B	-1.18145	0.165407	Discordant
QPCT	-1.58369	-1.39409	Concordant
CGREF1	-0.778069	0.115903	Discordant
SYNPO	-0.908784	0.202331	Discordant
PLEKHG6	-2.34426	0.319882	Discordant
PTGES	-1.96598	0.201816	Discordant
TJP3	-1.85066	0.302126	Discordant
TCF4	1.14874	-0.313547	Discordant
ULBP2	-0.863549	0.195425	Discordant
SUSD4	-1.04897	0.324805	Discordant
FAXDC2	-0.827257	0.784586	Discordant
PNPLA3	-0.698256	0.0976166	Discordant
DSC2	-1.01046	0.0987979	Discordant
C1R	-0.699092	0.264652	Discordant
PRSS22	-1.90246	0.522663	Discordant
YBX2	-1.48349	0.20157	Discordant
NUPR1	-1.16875	0.378505	Discordant
TNS2	-0.734774	0.196516	Discordant
ITGB6	-2.69166	0.150644	Discordant
PLCL2	0.69168	0.754971	Concordant
ATP6V1G2	0.588195	0.173618	Concordant
NFATC4	0.911937	0.406045	Concordant
RGS16	0.793874	0.279673	Concordant
VASH1	1.0268	0.538076	Concordant
INHBE	0.907097	0.107786	Concordant
TSPAN5	-0.630205	1.62405	Discordant
SNCG	-1.02341	0.479388	Discordant
HOXC10	-2.17035	0.232231	Discordant
ZNF165	-0.62873	-0.0808399	Concordant
BBOF1	-0.581862	1.42701	Discordant
NRCAM	-1.91128	0.329122	Discordant
FAM171A1	-0.605748	0.187651	Discordant
GJB3	-2.89433	0.251607	Discordant
EEF1A2	-0.920771	0.1784	Discordant
CRYBG1	-0.757275	-0.664251	Concordant
LIMS2	1.05678	0.517001	Concordant
RAB17	-1.46959	0.344022	Discordant
S100A14	-1.56869	0.396224	Discordant
CRYBG2	-1.48766	0.121696	Discordant
COL9A2	0.817822	-0.125259	Discordant
MLXIPL	-1.37511	0.466702	Discordant
NDRG2	-0.691489	0.193779	Discordant
MTARC1	-0.749533	-0.451883	Concordant
APOL1	-0.735713	0.475816	Discordant
NLRP1	1.2726	0.423846	Concordant
DISC1	0.845714	0.244418	Concordant
HSPB8	-2.08234	0.175938	Discordant
FRAS1	-2.42568	0.192233	Discordant
PNMA2	-2.05138	0.160169	Discordant
LCN2	-1.99846	-2.55438	Concordant
GALNT3	-1.05189	-0.50357	Concordant
ANXA9	-0.787873	0.133585	Discordant
DPP4	-1.61189	0.392911	Discordant
FBXO2	-1.38564	0.310729	Discordant
PRRG2	-1.30586	0.485918	Discordant
P3H2	-1.03579	0.387346	Discordant
CACNG4	-3.54398	0.296366	Discordant
PLXNA2	-1.47175	0.150876	Discordant
COL6A1	-0.840088	0.385278	Discordant
GRB14	-1.32846	0.0733268	Discordant
NDUFA4L2	0.710539	0.510881	Concordant
GREB1L	-1.41661	0.139931	Discordant
GSTT2B	-1.18337	0.238793	Discordant
GAL	-2.34259	0.241766	Discordant
RAB27B	-1.18374	0.052453	Discordant
PCOLCE2	-0.787219	-1.35642	Concordant
C3	-0.591588	0.274403	Discordant
